# A consensus-based and readable extension of *Li*near *Co*de for *R*eaction *R*ules (LiCoRR)

**DOI:** 10.1101/2020.05.31.126623

**Authors:** Benjamin P. Kellman, Yujie Zhang, Emma Logomasini, Eric Meinhardt, Austin W. T. Chiang, James T. Sorrentino, Chenguang Liang, Bokan Bao, Yusen Zhou, Sachiko Akase, Isami Sogabe, Thukaa Kouka, Iain B.H. Wilson, Matthew P. Campbell, Sriram Neelamegham, Frederick J. Krambeck, Kiyoko F. Aoki-Kinoshita, Nathan E. Lewis

**Affiliations:** Department of Pediatrics, University of California San Diego School of Medicine, La Jolla, California, USA; Department of Bioengineering, University of California San Diego School of Engineering, La Jolla, California, USA; Bioinformatics and Systems Biology Program, University of California San Diego School of Engineering, La Jolla, California, USA; Department of Linguistics, University of California San Diego, La Jolla, California, USA; Graduate School of Engineering, Soka University, Hachioji, Tokyo, Japan; Faculty of Science and Engineering, Soka University, Hachioji, Tokyo, Japan; Department of Chemical and Biomolecular Engineering, Johns Hopkins University, Baltimore, Maryland, United States of America; ReacTech Inc., Alexandria, Virginia, United States of America; Institute for Glycomics, Griffith University, Gold Coast, QLD, Australia; Systems Glycobiology Consortium; Novo Nordisk Foundation Center for Biosustainability at the University of California San Diego School of Medicine, La Jolla, California, USA; Institute of Biochemistry, University of Natural Resources and Life Sciences, Vienna; Department of Chemical and Biological Engineering School of Engineering and Applied Sciences, State University of New York, University at Buffalo, Buffalo, New York, USA

**Keywords:** Systems glycobiology, Linear Code, Glycoinformatics

## Abstract

Systems glycobiology aims to provide models and analysis tools that account for the biosynthesis, regulation, and interactions with glycoconjugates. To facilitate these methods, there is a need for a clear glycan representation accessible to both computers and humans. Linear Code, a linearized and readily parsable glycan structure representation, is such a language. For this reason, Linear Code was adapted to represent reaction rules, but the syntax has drifted from its original description to accommodate new and originally unforeseen challenges. Here, we delineate the consensuses and inconsistencies that have arisen through this adaptation. We recommend options for a consensus-based extension of Linear Code that can be used for reaction rule specification going forward. Through this extension and specification of Linear Code to reaction rules, we aim to minimize inconsistent symbology thereby making glycan database queries easier. With a clear guide for generating reaction rule descriptions, glycan synthesis models will be more interoperable and reproducible thereby moving glycoinformatics closer to compliance with FAIR standards. Reaction rule-extended Linear Code is an unambiguous representation for describing glycosylation reactions in both literature and code.
