## Supplemental Text & Tables for "A consensus-based and readable extension of *Li*near *Co*de for *R*eaction *R*ules (LiCoRR)": Matched Rules - Table 9.xlsx

### Sheet: Sheet4
					Constrains (LiCoRR)				Constrains (LiCoRRICE)
Enzyme	Cosubstrate	Coproduct	Substrate	Product	Krambeck et al.	Hou et al.	Spahn et al.	Liang et al.	GlycoEnzDB
ManI	water	mannose	(Ma2Ma	(Ma	!@2Ma3(…Ma6)Ma6 & !Ga3	!@2Ma3(…Ma6)			nMan(a1-?)>4 & nMan(a1-?)<8 & !Man(a1-2)Man(a1-3)...Man(a1-6) & !Glc(a1-3)
ManI	water	mannose	(Ma3(Ma2Ma3(Ma6)Ma6)	(Ma3(Ma3(Ma6)Ma6)	!Ga3		Not included	Not included	!Glc(a1-3)
ManII	water	mannose	(Ma3(Ma6)Ma6	(Ma6Ma6	(GNb2+Ma3 & !Gnbis	(GNb2+Ma3 & !Gnbis	(GNb2+Ma3	(GNb2+Ma3	!Gal(b1-?) & !GlcNAc(b1-4)...Man(b1-4) & GlcNAc(b1-2)Man(a1-3)
ManII	water	mannose	(Ma6Ma6	(Ma6	(GNb2+Ma3 & !Gnbis	(GNb2+Ma3 & !Gnbis	(GNb2+Ma3	(GNb2+Ma3
a6FucT	GDP-Fuc	GDP	GNb4GN	GNb4(Fa6)GN	GNb2+Ma3 & #A=0 & !Gnbis	GNb2+Ma3 & !Gnbis & !Ab	GNb2+Ma3	!@…Ma2	GlcNAc(b1-2)Man(a1-3)...Man(b1-4) & !GlcNAc(b1-4)...Man(b1-4) & !Fuc(a1-3)
GnTI	UDP-GlcNAc	UDP	(Ma3(Ma3(Ma6)Ma6)Mb4	(GNb2Ma3(Ma3(Ma6)Ma6)Mb4					nMan(a1-?)=4
GnTII	UDP-GlcNAc	UDP	(GNb2+Ma3(Ma6)Mb4	(GNb2+Ma3(GNb2Ma6)Mb4					nMan(a1-?)=2 & !GlcNAc(b1-4)...Man(b1-4) & !Fuc(a1-3) & !Gal(b1-?)
GnTIII	UDP-GlcNAc	UDP	GNb2+Ma3	GNb2+Ma3(GNb4)	!Ab & !Gnbis	!Ab & !Gnbis	Not included	Not included	GlcNAc(b1-2)Man(a1-3)...Man(b1-4) & !Gal(b1-?)
GnTIV	UDP-GlcNAc	UDP	(GNb2Ma3	(GNb2(GNb4)Ma3	!Gnbis	!Gnbis			!Gal(b1-?) & !GlcNAc(b1-4)...Man(b1-4)
GnTV	UDP-GlcNAc	UDP	(GNb2Ma6	(GNb2(GNb6)Ma6	!Gnbis	!Gnbis			!Gal(b1-?) & !GlcNAc(b1-4)...Man(b1-4)
iGnT	UDP-GlcNAc	UDP	(Ab4GN	(GNb3Ab4GN	!@_Ma3+Mb4	!Ma3+Mb4	!@...Ma3+Mb4	@…GNb2+Ma6 or @…GNb6+Ma6
b4GalT	UDP-Gal	UDP	(GN	(Ab4GN	!@GNb4)(...Ma6)Mb4	!@GNb4)(...Ma6)Mb4	!@GNb4)(...Ma6)Mb4	@…GNb2+Ma3 or @…GNb4+Ma3 or @…GNb2+Ma6 or @…GNb6+Ma6	!Gal(b1-3)GlcNAc(b1-?) & !@GlcNAc(b1-4)...Man(b1-4)
a3SiaT	CMP-NeuAc	CMP	(Ab4GN	(NNa3Ab4GN				@…GNb2+Ma3 or @…GNb4+Ma3 or @…GNb2+Ma6 or @…GNb6+Ma6
IGnT	UDP-GlcNAc	UDP	(Ab4GNb3Ab	(Ab4GNb3(GNb6)Ab			Not included	Not included
a6SiaT	CMP-NeuAc	CMP	(Ab4GN	(NNa6Ab4GN			Not included	Not included
b3GalT	UDP-Gal	UDP	(GN	(Ab3GN	!@GNb4)(...Ma6)Mb4	!@GNb4)(...Ma6)Mb4	Not included	Not included	!Gal(b1-4)GlcNAc(b1-?) & !@GlcNAc(b1-4)...Man(b1-4)
FucTLe	GDP-Fuc	GDP	Ab3GNb	Ab3(Fa4)GNb		Ab3@ or (Fa2Ab3@ or (NNa3Ab3@)	Not included	Not included	!GlcNAc(b1-3)[GlcNAc(b1-6)]Gal(b1-3)@GlcNAc(b1-?)
FucTLe	GDP-Fuc	GDP	(...Ab4GNb	(Fa3(...Ab4)GNb		(@Ab4 or (@Fa2Ab4 or (@NNa3Ab4)	Not included	Not included	!GlcNAc(b1-3)[GlcNAc(b1-6)]Gal(b1-4)@GlcNAc(b1-?)
FucTH	GDP-Fuc	GDP	(Ab3GNb	(Fa2Ab3GNb			Not included	Not included
FucTH	GDP-Fuc	GDP	(Ab4GNb	(Fa2Ab4GNb			Not included	Not included
a3FucT	GDP-Fuc	GDP	(...Ab4GNb	(Fa3(...Ab4)GNb		(@Ab4 or @Fa2Ab4	Not included	Not included	!GlcNAc(b1-6)[GlcNAc(b1-3)]Gal(b1-4)@GlcNAc(b1-?) & ...Gal(b1-4)@GlcNAc(b1-?)
GalNAcT-A	UDP-GalNAc	UDP	(Fa2Ab	(Fa2(ANa3)Ab			Not included	Not included
GalT-B	UDP-Gal	UDP	(Fa2Ab	(Fa2(Aa3)Ab			Not included	Not included
b3GALT6	UDP-Gal	UDP	Ab4GN	Ab3Ab4GN	Not included		Not included	Not included
b3GALT6	UDP-Gal	UDP	Ab4A	Ab3Ab4A	Not included		Not included	Not included
c1GLT1	UDP-Gal	UDP	AN	Ab3AN	Not included		Not included	Not included
st3gal1	CMP-NeuAc	CMP	Ab3GN	(NNa3Ab4GN	Not included		Not included	Not included
