## Supplemental Text & Tables for "A consensus-based and readable extension of *Li*near *Co*de for *R*eaction *R*ules (LiCoRR)": Recommendations_Table - Table 10.xlsx

### Sheet: Sheet1
		Meaning
		a.	b.	c.	d.	e.	f.	g.	h.	i.	j.	k.	l.	m.
	Symbol Used	Logical negation	And	Or	Continuation (left parenthesis matched to right parenthesis. )	Ligand (all parenthesis matched)	Possible branch point	Reaction site (Code change site)	Possible modification	Number	Divide certainty and uncertainty (Table 2: UR6)	Omission of an entire SU (Table 2: UR3)	Glycosides (Table 2: GR1)	Glycan with uncommon stereospecificity (Table 2: SRS3)
	~	Kra Spa Lia Hou												OLC
	!~
	_				Kra Hou
	...				Spa Lia	Kra Hou
	|						Kra Spa Lia Hou				OLC
	*							Kra Spa Lia Hou				OLC
	#									Kra			OLC
	&		Kra Hou
	or			Kra Hou
	;												OLC Spa
	Original Linear Code (OLC)	Nothing	Nothing	Nothing	Nothing	Nothing	Nothing	Nothing		Nothing	|	*	; for amino acid, : for lipid moieties, # for other glycosides	~
	Consensus Adaptation of OLC to Reaction Rules	~	&	or	... or _	...	|	*		#	Nothing	Nothing	Nothing	Nothing
	Our recommendation	!	&	Separate rules, or	_	...	+	@	$	n	Nothing	*	;, ;, #	~

### Sheet: Sheet2
		a.	b.	c.	d.	e.	f.	g.	h.	i.	j.	k.	l.	m.
	Meanings	Logical negation	And	Or	Continuation (left parenthesis matched to right parenthesis. )	Ligand (all parenthesis matched)	Possible branch point	Reaction site	Possible modification	Number	Divide certainty and uncertainty (Table 2: UR6)	Omission of an entire SU (Table 2: UR3)	Glycosides (Table 2: GR1)	Glycan with uncommon stereospecificity (Table 2: SRS3)
Symbols	~	Kra, Spa, Lia, Hou, R&K												OLC
	!~
	_				Kra, Hou
	...				Spa, Lia	Kra, Hou
	|						Kra, Spa, Lia, Hou				OLC
	*							Kra, Spa, Lia, Hou				OLC
	#									Kra			OLC
	&		Kra, Hou
	or			Kra, Hou
	;												OLC, Spa
	/			R&K
Original Prescription		None	None	/	None	None	None	None		None	|	*	; for amino acid, : for lipid moieties, # for other glycosides	~
Consensus / Description		~	&	"or"	... or _	...	|	*		#	None	None	None	None
Our recommendation		!	&	Separate rules	_	...	+	@	$	n	None	*	;, ;, #	~
Example										nA=5 nG>2
