## Supplemental Text & Tables for "A consensus-based and readable extension of *Li*near *Co*de for *R*eaction *R*ules (LiCoRR)": Table S1 - All position combination F(E(D)(C)B)A.xlsx

### Sheet: F(E(D)(C)B)A manual curation
Linear Code	_	...	+	Structure
<>(E(D)(C)B)A	✓	✓
<>A	✓	✓				White MSs are certain MSs appearing in the linear code. Gray MSs are what the wild card symbol stands for in the F(E(D)(C)B)A glycan.
<>	✓	✓
F<>A	✓	✓	✓
F<>A	✓	✓
F(<>(D)(C)B)A	✓	✓
F(<>(C)B)A	✓	✓
F(<>B)A	✓	✓
F(<>)A	✓	✓
F(<>A	✓
F(<>	✓
F(E<>(C)B)A	✓	✓	✓
F(E<>B)A	✓	✓
F(E<>)A	✓	✓
F(E<>A	✓
F(E<>	✓
F(E(<>)(C)B)A	✓	✓
F(E(<>(C)B)A	✓
F(E(<>B)A	✓
F(E(<>)A	✓
F(E(<>A	✓
F(E(<>	✓
F(E(D<>(C)B)A	✓		✓
F(E(D<>B)A	✓		✓
F(E(D<>)A	✓
F(E(D<>A	✓
F(E(D<>	✓
F(E(D)<>B)A	✓	✓	✓
F(E(D)<>)A	✓	✓
F(E(D)<>A	✓
F(E(D)<>	✓
F(E(D)(<>)B)A	✓	✓
F(E(D)(<>B)A	✓
F(E(D)(<>)A	✓
F(E(D)(<>A	✓
F(E(D)(<>	✓
F(E(D)(C<>B)A	✓		✓
F(E(D)(C<>)A	✓
F(E(D)(C<>A	✓
F(E(D)(C<>	✓
F(E(D)(C)<>)A	✓	✓
F(E(D)(C)<>A	✓
F(E(D)(C)<>	✓
F(E(D)(C)B<>A	✓		✓
F(E(D)(C)B<>	✓
F(E(D)(C)B)<>	✓	✓
