## Supplemental Text & Tables for "A consensus-based and readable extension of *Li*near *Co*de for *R*eaction *R*ules (LiCoRR)": Table S2 - Formalized_Reaction_Rules.xlsm

### Sheet: Table S2A
Table S2 - All Reaction Rules Sets Examined in this manuscrip
Enzyme	Reactant	Product	Constraint		Krambeck et al.
ManI	(Ma2Ma	(Ma	!*2Ma3(...Ma6)Ma6 & !Ga3		Spahn et al.
ManI	(Ma3(Ma2Ma3(Ma6)Ma6)	(Ma3(Ma3(Ma6)Ma6)	!Ga3		Liang et al.
ManII	(Ma3(Ma6)Ma6	(Ma6Ma6	(GNb2|Ma3 & !Ma3(GNb4)(...Ma6)Mb4		Hou et al.
ManII	(Ma6Ma6	(Ma6	(GNb2|Ma3 & !Ma3(GNb4)(...Ma6)Mb4		Kellman & Richelle
a6FucT	GNb4GN	GNb4(Fa6)GN	(GNb2|Ma3 & !A & !Ma3(GNb4)(...Ma6)Mb4
GnTI	(Ma3(Ma3(Ma6)Ma6)Mb4	(GNb2Ma3(Ma3(Ma6)Ma6)Mb4
GnTII	(GNb2|Ma3(Ma6)Mb4	(GNb2|Ma3(GNb2Ma6)Mb4
GnTIII	GNb2|Ma3	GNb2|Ma3(GNb4)	!Ab & !Ma3(GNb4)(...Ma6)Mb4
GnTIV	(GNb2Ma3	(GNb2(GNb4)Ma3	!Ma3(GNb4)(...Ma6)Mb4
GnTV	(GNb2Ma6	(GNb2(GNb6)Ma6	!Ma3(GNb4)(...Ma6)Mb4
iGnT	(Ab4GN	(GNb3Ab4GN	!*_Ma3|Mb4
b4GalT	(GN	(Ab4GN	!*GNb4)(...Ma6)Mb4
a3SiaT	(Ab4GN	(NNa3Ab4GN
IGnT	(Ab4GNb3Ab	(Ab4GNb3(GNb6)Ab
a6SiaT	(Ab4GN	(NNa6Ab4GN
b3GalT	(GN	(Ab3GN	!*GNb4)(...Ma6)Mb4
FucTLe	Ab3GNb	Ab3(Fa4)GNb
FucTLe	(...Ab4GNb	(Fa3(...Ab4)GNb
FucTH	(Ab3GNb	(Fa2Ab3GNb
FucTH	(Ab4GNb	(Fa2Ab4GNb
a3FucT	(...Ab4GNb	(Fa3(...Ab4)GNb
ManI	(Ma2Ma	(Ma
GnTI	(Ma3(Ma3(Ma6)Ma6)	(GNb2Ma3(Ma3(Ma6)Ma6)
ManII	(Ma3(Ma6)Ma6	(Ma6Ma6	(GNb2|Ma3
ManII	(Ma6Ma6	(Ma6	(GNb2|Ma3
GnTII	(Gnb2|Ma3(Ma6)Mb4	(Gnb2|Ma3(GNb2Ma6)Mb4
a6FucT	GNb4GN	GNb4(Fa6)GN	GNb2|Ma3
GnTIV	(GNb2Ma3	(GNb2(GNb4)Ma3
GnTV	(GNb2Ma6	(GNb2(GNb6)Ma6
b4GalT	(GN	(Ab4GN
iGnT	(Ab4GN	(GNb3Ab4GN	!*…Ma3
a3SiaT	(Ab4GN	(NNa3Ab4GN
ManI	(Ma2Ma	Ma
ManII	(Ma3(Ma6)Ma6	(Ma6Ma6	(GNb2|Ma3
ManII	(Ma6)Ma6	(Ma6	(GNb2|Ma3
GnTI	(Ma3(Ma3(Ma6)Ma6)Ma4	GNb4Ma3(Ma3(Ma6)Ma6)Ma4
GnTII	(GNb2|Ma3(Ma6)Mb4	(GNb2|Ma3(GNb2Ma6)Mb4
GnTIV	(GNb2Ma3	(GNb2(GNb4)Ma3
GnTV	(GNb2Ma6	(GNb2(GNb6)Ma6
a6FuT	GNb4GN	GNb4(Fa6)GN	!*...Ma2
b4GalT (B1)	(GN	(Ab4GN	*...GNb2|Ma3
b4GalT (B2)	(GN	(Ab4GN	*...GNb4|Ma3
b4GalT (B3)	(GN	(Ab4GN	*...GNb2|Ma6
b4GalT (B4)	(GN	(Ab4GN	*...GNb6|Ma6
a3SiaT (B1)	(Ab4GN	NNa3Ab4GN	*...GNb2|Ma3
a3SiaT (B2)	(Ab4GN	NNa3Ab4GN	*...GNb4|Ma3
a3SiaT (B3)	(Ab4GN	NNa3Ab4GN	*...GNb2|Ma6
a3SiaT (B4)	(Ab4GN	NNa3Ab4GN	*...GNb6|Ma6
iGnT (B3)	(Ab4GN	GNa3Ab4GN	*...GNb2|Ma6
iGnT (B4)	(Ab4GN	GNa3Ab4GN	*...GNb6|Ma6
ManI	(Ma2Ma	Ma	!*2Ma3(...Ma6)
ManI	(Ma3(Ma2Ma3(Ma6)Ma6)	(Ma3(Ma3(Ma6)Ma6)
ManII	(Ma3(Ma6)Ma6	(Ma6Ma6	(GNb2|Ma3 & !Ma3(GNb4)(...Ma6)Mb4)
ManII	(Ma6Ma6	(Ma6	(GNb2|Ma3 & !Ma3(GNb4)(...Ma6)Mb4)
FUT8	GNb4GN	GNb4(Fa6)GN	GNb2|Ma3 & !Ma3(GNb4)(...Ma6)Mb4 & !Ab
MGAT1	(Ma33(Ma3(Ma6)Ma6)Mb4	(GNb2Ma3(Ma3(Ma6)Ma6)Mb4
MGAT2	(GNb2|Ma3(Ma6)Mb4	(GNb2|Ma3(GNb2Ma6)Mb4
MGAT3	GNb2 |Ma3	GNb2 |Ma3(GNb4)	!Ab & !Ma3(GNb4)(...Ma6)Mb4
MGAT4	(GNb2Ma3	(GNb2(GNb4)Ma3	!Ma3(GNb4)(...Ma6)Mb4
MGAT5	(GNb2Ma6	(GNb2(GNb6)Ma6	!Ma3(GNb4)(...Ma6)Mb4
iGnT	(Ab4GN	(GNb3Ab4GN	!_Ma3|Mb4
b4GalT	(GN	(Ab4GN	(!*GNb4)(…Ma6)Mb4
a3SiaT	(Ab4GN	(NNa3Ab4GN
IGNT	(Ab4GNb3Ab	(Ab4GNb3(GNb6)Ab
a6SiaT	(Ab4GN	(NNa6Ab4GN
b3GalT1	(GN	(Ab3GN	(!*GNb4)(…Ma6)Mb4
FUT3	Ab3GNb	Ab3(Fa4)GNb	(Ab3*
FUT3	Ab3GNb	Ab3(Fa4)GNb	(Fa2Ab3*
FUT3	Ab3GNb	Ab3(Fa4)GNb	(NNa3Ab3*)
FUT3	(…Ab4GNb	(Fa3(…Ab4)GNb	(*Ab4
FUT3	(…Ab4GNb	(Fa3(…Ab4)GNb	(*Fa2Ab4
FUT3	(…Ab4GNb	(Fa3(…Ab4)GNb	(*NNa3Ab4)
FUT1	(Ab3GNb	(Fa2Ab3GNb
FUT1	(Ab4GNb	(Fa2Ab4GNb
a3FucT	(…Ab4GNb	(Fa3(…Ab4)GNb	(*Ab4
a3FucT	(…Ab4GNb	(Fa3(…Ab4)GNb	(*Fa2Ab4
GalNAcT-A	(Fa2Ab	(Fa2(ANa3)Ab
GalT-B	(Fa2Ab	(Fa2(Aa3)Ab
b3GALT6	Ab4GN	Ab3Ab4GN
b3GALT6	Ab4A	Ab3Ab4A
c1GALT1	AN	Ab3AN
st3galI	(Ab3GN	(NNa3Ab4GN
b3GnT	(A	(GNb3A
a2FucT	(A	(Fa2A
a3FucT	G	Fa3G	!Ab3GN
a3FucT	GN	Fa3GN	!Ab3GN
ST3GalT	(A	(NNa3A
ST6GalT	(A	(NNa6A
b3GalT	(GN	(Ab3GN
b4GalT	(GN	(Ab4GN
b6GnT	GNb3Ab4G	GNb3(GNb6)Ab4G
a4FucT	Ab3GNb3A	Ab3(Fa4)GNb3A	!GNb4Ab3GNb3A
ST6GnT	Ab3GNb3A	Ab3(NNa6)GNb3A
FUT1	(Ab3GNb	(Fa2Ab3GNb
FUT2	(Ab4GNb	(Fa2Ab4GNb
