## Supplemental Text & Tables for "A consensus-based and readable extension of *Li*near *Co*de for *R*eaction *R*ules (LiCoRR)": Table S5 - Linear Code Matched Constraints.xlsx

### Sheet: LiCoRR
					Constrains (LiCoRR)
Enzyme	Cosubstrate	Coproduct	Substrate	Product	Krambeck et al.	Hou et al.	Spahn et al.	Liang et al.
ManI	water	mannose	(Ma2Ma	(Ma	!@2Ma3(…Ma6)Ma6 & !Ga3	!@2Ma3(…Ma6)
ManI	water	mannose	(Ma3(Ma2Ma3(Ma6)Ma6)	(Ma3(Ma3(Ma6)Ma6)	!Ga3		Not included	Not included
ManII	water	mannose	(Ma3(Ma6)Ma6	(Ma6Ma6	(GNb2+Ma3 & !Gnbis	(GNb2+Ma3 & !Gnbis	(GNb2+Ma3	(GNb2+Ma3
ManII	water	mannose	(Ma6Ma6	(Ma6	(GNb2+Ma3 & !Gnbis	(GNb2+Ma3 & !Gnbis	(GNb2+Ma3	(GNb2+Ma3
a6FucT	GDP-Fuc	GDP	GNb4GN	GNb4(Fa6)GN	GNb2+Ma3 & #A=0 & !Gnbis	GNb2+Ma3 & !Gnbis & !Ab	GNb2+Ma3	!@…Ma2
GnTI	UDP-GlcNAc	UDP	(Ma3(Ma3(Ma6)Ma6)Mb4	(GNb2Ma3(Ma3(Ma6)Ma6)Mb4
GnTII	UDP-GlcNAc	UDP	(GNb2+Ma3(Ma6)Mb4	(GNb2+Ma3(GNb2Ma6)Mb4
GnTIII	UDP-GlcNAc	UDP	GNb2+Ma3	GNb2+Ma3(GNb4)	!Ab & !Gnbis	!Ab & !Gnbis	Not included	Not included
GnTIV	UDP-GlcNAc	UDP	(GNb2Ma3	(GNb2(GNb4)Ma3	!Gnbis	!Gnbis
GnTV	UDP-GlcNAc	UDP	(GNb2Ma6	(GNb2(GNb6)Ma6	!Gnbis	!Gnbis
iGnT	UDP-GlcNAc	UDP	(Ab4GN	(GNb3Ab4GN	!@_Ma3+Mb4	!Ma3+Mb4	!@...Ma3+Mb4	@…GNb2+Ma6 or @…GNb6+Ma6
b4GalT	UDP-Gal	UDP	(GN	(Ab4GN	!@GNb4)(...Ma6)Mb4	!@GNb4)(...Ma6)Mb4	!@GNb4)(...Ma6)Mb4	@…GNb2+Ma3 or @…GNb4+Ma3 or @…GNb2+Ma6 or @…GNb6+Ma6
a3SiaT	CMP-NeuAc	CMP	(Ab4GN	(NNa3Ab4GN				@…GNb2+Ma3 or @…GNb4+Ma3 or @…GNb2+Ma6 or @…GNb6+Ma6
IGnT	UDP-GlcNAc	UDP	(Ab4GNb3Ab	(Ab4GNb3(GNb6)Ab			Not included	Not included
a6SiaT	CMP-NeuAc	CMP	(Ab4GN	(NNa6Ab4GN			Not included	Not included
b3GalT	UDP-Gal	UDP	(GN	(Ab3GN	!@GNb4)(...Ma6)Mb4	!@GNb4)(...Ma6)Mb4	Not included	Not included
FucTLe	GDP-Fuc	GDP	Ab3GNb	Ab3(Fa4)GNb		Ab3@ or (Fa2Ab3@ or (NNa3Ab3@)	Not included	Not included
FucTLe	GDP-Fuc	GDP	(...Ab4GNb	(Fa3(...Ab4)GNb		(@Ab4 or (@Fa2Ab4 or (@NNa3Ab4)	Not included	Not included
FucTH	GDP-Fuc	GDP	(Ab3GNb	(Fa2Ab3GNb			Not included	Not included
FucTH	GDP-Fuc	GDP	(Ab4GNb	(Fa2Ab4GNb			Not included	Not included
a3FucT	GDP-Fuc	GDP	(...Ab4GNb	(Fa3(...Ab4)GNb		(@Ab4 or @Fa2Ab4	Not included	Not included
GalNAcT-A	UDP-GalNAc	UDP	(Fa2Ab	(Fa2(ANa3)Ab			Not included	Not included
GalT-B	UDP-Gal	UDP	(Fa2Ab	(Fa2(Aa3)Ab			Not included	Not included
c1GLT1	UDP-Gal	UDP	AN	Ab3AN	Not included		Not included	Not included
st3gal1	CMP-NeuAc	CMP	Ab3GN	(NNa3Ab4GN	Not included		Not included	Not included

### Sheet: LiCoRRICE
			LiCoRRICE
Enzyme	Cosubstrate	Coproduct	Substrate (GlycoEnzDB)	Product (GlycoEnzDB)	Constrains (GlycoEnzDB)
ManI	water	mannose	Man(a1-2)Man(a1-?)	Man(a1-?)	nMan(a1-?)=5-7 & !Man(a1-2)Man(a1-3)...Man(a1-6) & !Glc(a1-3)
ManI	water	mannose	Man(a1-2)Man(a1-3)...Man(a1-6)	Man(a1-3)...Man(a1-6)	!Glc(a1-3)
ManII	water	mannose	Man(a1-6)...Man(a1-6) or Man(a1-3)...Man(a1-6)	...Man(a1-6) or ...Man(a1-6)	!Gal(b1-?) & !GlcNAc(b1-4)...Man(b1-4) & GlcNAc(b1-2)Man(a1-3)
ManII	water	mannose
a6FucT	GDP-Fuc	GDP	...GlcNAc(b1-r)	...[Fuc(a1-6)]GlcNAc(b1-r)	GlcNAc(b1-2)Man(a1-3)...Man(b1-4) & !GlcNAc(b1-4)...Man(b1-4) & !Fuc(a1-3)
GnTI	UDP-GlcNAc	UDP	Man(a1-3)...Man(b1-4)	GlcNAc(b1-2)Man(a1-3)...Man(b1-4)	nMan(a1-?)=4
GnTII	UDP-GlcNAc	UDP	Man(a1-6)	GlcNAc(b1-2)Man(a1-6)	nMan(a1-?)=2 & !GlcNAc(b1-4)...Man(b1-4) & !Fuc(a1-3) & !Gal(b1-?)
GnTIII	UDP-GlcNAc	UDP	...Man(b1-4)	…[GlcNAc(b1-4)]Man(b1-4)	GlcNAc(b1-2)Man(a1-3)...Man(b1-4) & !Gal(b1-?)
GnTIV	UDP-GlcNAc	UDP	GlcNAc(b1-2)Man(a1-3)	GlcNAc(b1-2)[GlcNAc(b1-4)]Man(a1-3)	!Gal(b1-?) & !GlcNAc(b1-4)...Man(b1-4)
GnTV	UDP-GlcNAc	UDP	GlcNAc(b1-2)Man(a1-6)	GlcNAc(b1-2)[GlcNAc(b1-6)]Man(a1-6)	!Gal(b1-?) & !GlcNAc(b1-4)...Man(b1-4)
iGnT	UDP-GlcNAc	UDP	Gal(b1-4)GlcNAc(b1-?)…Man(a1-6)	GlcNAc(b1-3)Gal(b1-4)GlcNAc(b1-?)…Man(a1-6)
b4GalT	UDP-Gal	UDP	GlcNAc(b1-?)	Gal(b1-4)GlcNAc(b1-?)	!Gal(b1-3)GlcNAc(b1-?) & !@GlcNAc(b1-4)...Man(b1-4)
a3SiaT	CMP-NeuAc	CMP	Gal(b1-?)GlcNAc(b1-?)	NeuAc(a2-3)Gal(b1-?)GlcNAc(b1-?)
IGnT	UDP-GlcNAc	UDP	...Gal(b1-4)GlcNAc(b1-3)Gal(b1-4)GlcNAc(b1-?)	...Gal(b1-4)GlcNAc(b1-3)[GlcNAc(b1-6)]Gal(b1-4)GlcNAc(b1-?)
a6SiaT	CMP-NeuAc	CMP	Gal(b1-4)GlcNAc(b1-?)	NeuAc(a2-6)Gal(b1-4)GlcNAc(b1-?)
b3GalT	UDP-Gal	UDP	GlcNAc(b1-?)	Gal(b1-3)GlcNAc(b1-?)	!Gal(b1-4)GlcNAc(b1-?) & !@GlcNAc(b1-4)...Man(b1-4)
FucTLe	GDP-Fuc	GDP	..Gal(b1-3)GlcNAc(b1-?)	…Gal(b1-3)[Fuc(a1-4)]GlcNAc(b1-?)	!GlcNAc(b1-3)[GlcNAc(b1-6)]Gal(b1-3)@GlcNAc(b1-?)
FucTLe	GDP-Fuc	GDP	..Gal(b1-4)GlcNAc(b1-?)	..Gal(b1-4)[Fuc(a1-3)]GlcNAc(b1-?)	!GlcNAc(b1-3)[GlcNAc(b1-6)]Gal(b1-4)@GlcNAc(b1-?)
FucTH	GDP-Fuc	GDP	Gal(b1-3)GlcNAc(b1-?)	Fuc(a1-2)Gal(b1-3)GlcNAc(b1-?)
FucTH	GDP-Fuc	GDP	Gal(b1-4)GlcNAc(b1-?)	Fuc(a1-2)Gal(b1-4)GlcNAc(b1-?)
a3FucT	GDP-Fuc	GDP	...GlcNAc(b1-?)	Fuc(a1-3)...GlcNAc(b1-?)	!GlcNAc(b1-6)[GlcNAc(b1-3)]Gal(b1-4)@GlcNAc(b1-?) & ...Gal(b1-4)@GlcNAc(b1-?)
GalNAcT-A	UDP-GalNAc	UDP	Fuc(a1-2)Gal(b1-?)	Fuc(a1-2)[GalNAc(a1-3)]Gal(b1-?)
GalT-B	UDP-Gal	UDP	Fuc(a1-2)Gal(b1-?)	Fuc(a1-2)[Gal(a1-3)]Gal(b1-?)
c1GLT1	UDP-Gal	UDP	GalNAc(a1-r)	Gal(b1-3)GalNAc(a1-r)
st3gal1	CMP-NeuAc	CMP	Gal(b1-3)GalNAc(a1-r)	NeuAc(a2-3)Gal(b1-3)GalNAc(a1-r)

### Sheet: Linear Code
					Bennun et al.	Hou et al.	Spahn et al.	Liang et al.
Enzyme	Cosubstrate	Coproduct	Substrate	Product	Constraint	Constraint	Constraint	Constraint
ManI	water	mannose	(Ma2Ma	(Ma	~*2Ma3(…Ma6)Ma6 & ~Ga3	~*2Ma3(…Ma6)
ManI	water	mannose	(Ma3(Ma2Ma3(Ma6)Ma6)	(Ma3(Ma3(Ma6)Ma6)	~Ga3		Not included	Not included
ManII	water	mannose	(Ma3(Ma6)Ma6	(Ma6Ma6	(GNb2|Ma3 & ~Gnbis	(GNb2|Ma3 & ~Gnbis	(GNb2|Ma3	(GNb2|Ma3
ManII	water	mannose	(Ma6Ma6	(Ma6	(GNb2|Ma3 & ~Gnbis	(GNb2|Ma3 & ~Gnbis	(GNb2|Ma3	(GNb2|Ma3
a6FucT	GDP-Fuc	GDP	GNb4GN	GNb4(Fa6)GN	GNb2|Ma3 & #A=0 & ~Gnbis	GNb2|Ma3 & ~Gnbis & ~Ab	GNb2|Ma3	~*…Ma2
GnTI	UDP-GlcNAc	UDP	(Ma3(Ma3(Ma6)Ma6)Mb4	(GNb2Ma3(Ma3(Ma6)Ma6)Mb4
GnTII	UDP-GlcNAc	UDP	(GNb2|Ma3(Ma6)Mb4	(GNb2|Ma3(GNb2Ma6)Mb4
GnTIII	UDP-GlcNAc	UDP	GNb2|Ma3	GNb2|Ma3(GNb4)	~Ab & ~Gnbis	~Ab & ~Gnbis	Not included	Not included
GnTIV	UDP-GlcNAc	UDP	(GNb2Ma3	(GNb2(GNb4)Ma3	~Gnbis	~Gnbis
GnTV	UDP-GlcNAc	UDP	(GNb2Ma6	(GNb2(GNb6)Ma6	~Gnbis	~Gnbis
iGnT	UDP-GlcNAc	UDP	(Ab4GN	(GNb3Ab4GN	~*_Ma3|Mb4	~Ma3|Mb4	~*...Ma3|Mb4	*…GNb2|Ma6 or *…GNb6|Ma6
b4GalT	UDP-Gal	UDP	(GN	(Ab4GN	~*GNb4)(...Ma6)Mb4	~*GNb4)(...Ma6)Mb4	~*GNb4)(...Ma6)Mb4	*…GNb2|Ma3 or *…GNb4|Ma3 or *…GNb2|Ma6 or *…GNb6|Ma6
a3SiaT	CMP-NeuAc	CMP	(Ab4GN	(NNa3Ab4GN				*…GNb2|Ma3 or *…GNb4|Ma3 or *…GNb2|Ma6 or *…GNb6|Ma6
IGnT	UDP-GlcNAc	UDP	(Ab4GNb3Ab	(Ab4GNb3(GNb6)Ab			Not included	Not included
a6SiaT	CMP-NeuAc	CMP	(Ab4GN	(NNa6Ab4GN			Not included	Not included
b3GalT	UDP-Gal	UDP	(GN	(Ab3GN	~*GNb4)(...Ma6)Mb4	~*GNb4)(...Ma6)Mb4	Not included	Not included
FucTLe	GDP-Fuc	GDP	Ab3GNb	Ab3(Fa4)GNb		Ab3* or (Fa2Ab3* or (NNa3Ab3*)	Not included	Not included
FucTLe	GDP-Fuc	GDP	(...Ab4GNb	(Fa3(...Ab4)GNb		(*Ab4 or (*Fa2Ab4 or (*NNa3Ab4)	Not included	Not included
FucTH	GDP-Fuc	GDP	(Ab3GNb	(Fa2Ab3GNb			Not included	Not included
FucTH	GDP-Fuc	GDP	(Ab4GNb	(Fa2Ab4GNb			Not included	Not included
a3FucT	GDP-Fuc	GDP	(...Ab4GNb	(Fa3(...Ab4)GNb		(*Ab4 or *Fa2Ab4	Not included	Not included
GalNAcT-A	UDP-GalNAc	UDP	(Fa2Ab	(Fa2(ANa3)Ab			Not included	Not included
GalT-B	UDP-Gal	UDP	(Fa2Ab	(Fa2(Aa3)Ab			Not included	Not included
b3GALT6	UDP-Gal	UDP	Ab4GN	Ab3Ab4GN	Not included		Not included	Not included
b3GALT6	UDP-Gal	UDP	Ab4A	Ab3Ab4A	Not included		Not included	Not included
c1GLT1	UDP-Gal	UDP	AN	Ab3AN	Not included		Not included	Not included
st3gal1	CMP-NeuAc	CMP	Ab3GN	(NNa3Ab4GN	Not included		Not included	Not included
